# Novel genome-wide associations for anhedonia, genetic correlation with psychiatric disorders, and polygenic association with brain structure

**DOI:** 10.1101/656298

**Authors:** Joey Ward, Laura M. Lyall, Richard A. I. Bethlehem, Amy Ferguson, Rona J. Strawbridge, Donald M. Lyall, Breda Cullen, Nicholas Graham, Keira J.A. Johnston, Mark E.S. Bailey, Graham K. Murray, Daniel J. Smith

**Affiliations:** Institute of Health and Wellbeing, University of Glasgow, Glasgow, UK; Department of Psychiatry, University of Cambridge, Cambridge, UK; Department of Medicine Solna, Karolinska Institute, Stockholm, Sweden; School of Life Sciences, College of Medical, Veterinary and Life Sciences, University of Glasgow, Glasgow, UK

## Abstract

Anhedonia is a core feature of several psychiatric disorders but its biological underpinnings are poorly understood. We performed a genome-wide association study of anhedonia in 375,275 UK Biobank participants and assessed for genetic correlation between anhedonia and neuropsychiatric conditions (major depressive disorder, schizophrenia, bipolar disorder, obsessive compulsive disorder and Parkinson’s Disease). We then used a polygenic risk score approach to test for association between genetic loading for anhedonia and both brain structure and brain function. This included: magnetic resonance imaging (MRI) assessments of total grey matter volume, white matter volume, cerebrospinal fluid volume, and 15 cortical/subcortical regions of interest; diffusion tensor imaging (DTI) measures of white matter tract integrity; and functional MRI activity during an emotion processing task. We identified 11 novel loci associated at genome-wide significance with anhedonia, with a SNP heritability estimate (h_2_SNP) of 5.6%. Strong positive genetic correlations were found between anhedonia and major depressive disorder, schizophrenia and bipolar disorder; but not with obsessive compulsive disorder or Parkinson’s Disease. Polygenic risk for anhedonia was associated with poorer brain white matter integrity, smaller total grey matter volume, and smaller volumes of brain regions linked to reward and pleasure processing, including nucleus accumbens, caudate and medial frontal cortex. In summary, the identification of novel anhedonia-associated loci substantially expands our current understanding of the biological basis of anhedonia and genetic correlations with several psychiatric disorders confirm the utility of this trait as a transdiagnostic marker of vulnerability to mental illness. We also provide the first evidence that genetic risk for anhedonia influences brain structure, particularly in regions associated with reward and pleasure processing.
