## Supplementary material for "Novel genome-wide associations for anhedonia, genetic correlation with psychiatric disorders, and polygenic association with brain structure": Table S1

### Sheet: Sheet1
List of excluded (self-reported) conditions
Benign neuroma
Brain abscess/intracranial abscess
Brain cancer/primary malignant brain tumour
Brain haemorrhage
Cerebral aneurysm
Cerebral palsy
Chronic/degenerative neurological problem
dementia/alzheimers/cognitive impairment
Encephalitis
Epilepsy
Fracture skull/head
Head injury
Ischaemic stroke
Meningeal cancer/malignant meningioma
Meningioma/benign meningeal tumour
Meningitis
Motor Neurone Disease
Multiple Sclerosis
Nervous system infection
Neurological injury/trauma
Other demyelinating disease (not Multiple Sclerosis)
Other neurological problem
Parkinson’s Disease
Spina Bifida
Stroke
Subarachnoid haemorrhage
Subdural haemorrhage/haematoma
Transient ischaemic attack
