## Supplementary material for "Novel genome-wide associations for anhedonia, genetic correlation with psychiatric disorders, and polygenic association with brain structure": Table S2

### Sheet: Sheet1
CHR	BP	A1	A2	BETA	S.E.	p	start_BP	stop_BP	info	Candidate Genes
1	191305574	A	G	-0.0178355	0.00326521	4.7e-08	190575572	191852635	0.989	RGS1, RGS2
3	136268500	GT	G	0.0084754	0.00146914	8e-09	135476532	137198063	0.973	EPHB1,
6	27731402	ATTTTTTTTTTTTTTTTTTTTTTTTTTTT	A	-0.0100565	0.00157863	1.9e-10	25323143	32064726	0.971
10	68530607	AAATT	A	0.00941446	0.00169263	2.7e-08	68380593	68626126	0.998	CTNNA3
11	88755654	CA	C	0.00839439	0.00144117	5.7e-09	88175768	89206451	0.904	GRM5, DISC1FP1
11	112900785	TA	T	-0.00835674	0.00139921	2.3e-09	112758467	113062983	0.996	NCAM1, DRD2
12	127312142	G	A	0.00818825	0.00143199	1.1e-08	127244817	127359960	0.989
14	30164440	CA	C	-0.00874544	0.00147054	2.7e-09	29998952	30300361	0.912	PRKD1
14	69680441	T	C	-0.00806965	0.0014282	1.6e-08	69365255	69791308	0.997	SLC8A3
15	75180130	CT	C	0.0112911	0.00200027	1.7e-08	74607257	75474936	0.981	ISLR2, NRG4
18	50759318	C	T	-0.0119671	0.0013677	2.1e-18	50201613	51061399	0.994	DCC
