## Supplementary material for "Novel genome-wide associations for anhedonia, genetic correlation with psychiatric disorders, and polygenic association with brain structure": Table S3

### Sheet: Sheet1
Outcome	N	Coefficient (95% CI)	p	r2
Grey matter volume	17071	-0.028 (-0.039, -0.016)	<0.001	0.45
White matter volume	17065	0.002 (-0.013, 0.017)	0.809	0.11
Ventricular CSF volume	16885	0.007 (-0.007, 0.020)	0.326	0.26
