## Supplementary material for "Novel genome-wide associations for anhedonia, genetic correlation with psychiatric disorders, and polygenic association with brain structure": Table S4

### Sheet: Sheet1
Outcome	N	Coefficient (95% CI)	p	q	R2
Nucleus Accumbens	17105	-0.022 (-0.034, -0.010)	<0.001	0.002	0.23
Insular cortex	17080	-0.018 (-0.028, -0.007)	0.001	0.005	0.51
Medial frontal cortex	17097	-0.02 (-0.033, -0.007)	0.003	0.013	0.19
Orbitofrontal cortex	17090	-0.013 (-0.024, -0.003)	0.012	0.035	0.44
Middle frontal gyrus	17104	-0.013(-0.024, -0.002)	0.018	0.044	0.35
Amygdala	17103	-0.01 (-0.022, 0.002)	0.114	0.085	0.12
Supramarginal gyrus (posterior)	17112	-0.011 (-0.021, -3.1x10-6)	0.049	0.093	0.19
Hippocampus	17080	-0.011 (-0.023, 0.002)	0.087	0.144	0.23
Parahippocampal gyrus	17099	-0.01(-0.021, 0.002)	0.103	0.155	0.32
Posterior cingulate gyrus	17022	-0.007 (-0.018, 0.003)	0.145	0.197	0.54
Caudate	17075	-0.008 (-0.021, 0.004)	0.178	0.223	0.34
Putamen	17079	-0.006 (-0.017, 0.005)	0.278	0.321	0.45
Anterior cingulate gyrus	16977	0.005 (-0.008, 0.018)	0.476	0.476	0.24
Superior temporal gyrus (anterior)	17107	-0.004(-0.015, 0.007)	0.469	0.476	0.21
Temporal fusiform cortex (anterior)	17107	-0.026 (-0.037, -0.015)	<0.001	<0.001	0.26
