## Supplementary material for "Novel genome-wide associations for anhedonia, genetic correlation with psychiatric disorders, and polygenic association with brain structure": Table S6

### Sheet: Sheet1
Outcome	N	Coefficient (95% CI)	p	q	Pseudo R2
Forceps major*	15444	-0.027 (-0.043, -0.011)	0.001	0.009	0.05
Medial lemniscus	15501	-0.022 (-0.036, -0.008)	0.002	0.009	0.04
Posterior thalamic radiation	15484	-0.024 (-0.039, -0.009)	0.002	0.009	0.09
Forceps minor*	15467	-0.024 (-0.04, -0.008)	0.003	0.01	0.1
Anterior thalamic radiation	15488	-0.022 (-0.037, -0.007)	0.005	0.014	0.09
Inferior fronto-occipital fasciculus	15488	-0.016 (-0.031, 0)	0.046	0.114	0.07
Acoustic radiation	15505	0.012 (-0.002, 0.026)	0.081	0.174	0.07
Middle cerebellar peduncle*	15415	0.012 (-0.004, 0.028)	0.133	0.199	0.06
Superior longitudinal fasciculus	15475	-0.012 (-0.028, 0.003)	0.122	0.199	0.08
Superior thalamic radiation	15478	-0.013 (-0.028, 0.003)	0.12	0.199	0.03
Corticospinal tract	15504	-0.01 (-0.025, 0.004)	0.166	0.226	0.07
Uncinate fasciculus	15504	-0.01 (-0.024, 0.005)	0.181	0.226	0.08
Inferior longitudinal fasciculus	15486	-0.008 (-0.024, 0.007)	0.295	0.341	0.09
Cingulate gyrus part of cingulum	15508	-0.005 (-0.019, 0.009)	0.501	0.501	0.06
Parahippocampal part of cingulum	15456	-0.005 (-0.019, 0.009)	0.482	0.501	0.07
