## Supplementary material for "Novel genome-wide associations for anhedonia, genetic correlation with psychiatric disorders, and polygenic association with brain structure": Table S7

### Sheet: Sheet1
Outcome	N	Coefficient (95% CI)	p	q	Pseudo R2
Posterior thalamic radiation	15452	0.027 (0.013, 0.042)	<0.001	0.002	0.19
Cingulate gyrus part of cingulum	15484	0.025 (0.010, 0.039)	<0.001	0.003	0.16
Inferior fronto-occipital fasciculus	15472	0.025 (0.010, 0.040)	0.001	0.003	0.15
Uncinate fasciculus	15489	0.024 (0.010, 0.037)	<0.001	0.003	0.22
Middle cerebellar peduncle*	15415	0.012 (-0.004, 0.028)	0.133	0.003	0.06
Superior longitudinal fasciculus	15430	0.022 (0.007, 0.038)	0.004	0.004	0.14
Anterior thalamic radiation	15437	0.02 (0.007, 0.034)	0.004	0.008	0.27
Superior thalamic radiation	15422	0.018 (0.004, 0.032)	0.009	0.017	0.28
Forceps minor*	15467	-0.024 (-0.040, -0.008)	0.003	0.018	0.1
Inferior longitudinal fasciculus	15465	0.018 (0.003, 0.032)	0.02	0.03	0.17
Corticospinal tract	15497	0.017 (0.002, 0.032)	0.025	0.034	0.05
Acoustic radiation	15504	0.015 (0.001, 0.028)	0.037	0.046	0.04
Parahippocampal part of cingulum	15448	0.011 (-0.003, 0.024)	0.119	0.138	0.06
Forceps major*	15444	-0.027 (-0.043, -0.011)	0.001	0.237	0.05
Medial lemniscus	15496	0.004 (-0.010, 0.018)	0.563	0.563	0.05
