## Supplementary material for "Novel genome-wide associations for anhedonia, genetic correlation with psychiatric disorders, and polygenic association with brain structure": Table S8

### Sheet: Sheet1
Outcome	N	Coefficient (95% CI)	p	R2
Median BOLD – amygdala mask	14833	-0.001 (-0.002, 0.001)	0.484	0.02
Median BOLD – group-defined mask (including temporo-occipital regions and amygdala)	14856	-0.004 (-0.008, 0.001)	0.129	0.04
